# Variations in the root-soil system influence the grapevine holobiont by shaping plant physiology and root microbiome

**DOI:** 10.1101/2025.08.14.670050

**Authors:** Massimo Guazzini, Ramona Marasco, Slobodanka Radović, Elisa Pellegrini, Marco Vuerich, Arianna Lodovici, Giorgia Dubsky De Wittenau, Eleonora Paparelli, Gabriele Magris, Laura Zanin, Marco Contin, Elisa De Luca, Daniele Daffonchio, Gabriele Di Gaspero, Fabio Marroni

## Abstract

Soil-dwelling bacteria and fungi play a crucial role in plant health and productivity by engaging in complex interactions that shape and are shaped by soil physico-chemical properties. In this study, we employed a multi-omics approach to investigate how variations in soil composition affect the grapevine holobiont. Grape plantlets were grown in three distinct soil types, namely sand, peat, and peat-manure. To further assess how variation in soil and root conditions affects the holobiont’s response, we included treatments involving soil autoclaving and root surface sterilisation across all soil types. We found that soil type significantly influences leaf multielement composition and concentration, while also shaping the bacterial and fungal communities associated with the plant rhizosphere. This shift led to changes in taxa involved in nitrogen fixation, biocontrol, and pathogenicity. Autoclaving soils consistently reduced bacterial diversity across all soil types, whereas fungal communities were less affected. In contrast, thermal treatment of roots had only a minor impact on microbial community composition but did induce transcriptional changes in the root and altered leaf macronutrient concentrations. Our findings indicate that differences in soil composition reshape the entire root-soil continuum, ultimately affecting plant physiology at multiple levels—from root function to leaf nutrient status. This highlights that the soil is not a passive growth medium but a key determinant of grape holobiont structure and function. These results reinforce the view that plant health and adaptation arise from integrated, dynamic interactions among the host, its associated microbiome, and the surrounding soil matrix.
