## Supplementary file 1 for "Variations in the root-soil system influence the grapevine holobiont by shaping plant physiology and root microbiome"

### Sheet: T0_chem
Sample	CAMPIONE	Soil	Autoclave	pH	Electrical Conductivity (EC)(uS/cm)	Dissolved Organic Carbon (DOC)(mg/g soil)	DN(mg/g soil)	Total Organic Carbon (TOC, C%)	Total Organic Nitrogen (TN, N%)	C/N ratio	Adenosite Triphosphate (ATP)(nmol/g soil)
T0_chem_1	sabbia sterile r1 A	Sand	Yes	8.2	59	0.022	0.008	0.124	0.027	4.54	0.155272
T0_chem_2	sabbia sterile r2 A	Sand	Yes	8.34	49	0.018	0.008	0.114	0.028	4.12	0.459669
T0_chem_3	sabbia sterile r3 A	Sand	Yes	8.79	27	0.02	0.007	0.114	0.021	5.49	0.942942
T0_chem_4	sabbia r1 A	Sand	No	8.25	52	0.022	0.007	0.171	0.025	6.988	0.299184
T0_chem_5	sabbia r2 A	Sand	No	8.44	70	0.015	0.007	0.133	0.028	4.767	0.0687174
T0_chem_6	sabbia r3 A	Sand	No	8.82	33	0.016	0.007	0.141	0.033	4.228	0.00143378
T0_chem_7	stallatico sterile r1 A	Manure	Yes	7.9	2020	2.828	0.349	20.287	1.468	13.819	14.0578
T0_chem_8	stallatico sterile r2 A	Manure	Yes	7.82	2160	2.739	0.326	20.391	1.473	13.841	9.13659
T0_chem_9	stallatico sterile r3 A	Manure	Yes	7.76	3100	2.814	0.351	21.386	1.537	13.912	21.0105
T0_chem_10	stallatico r1 A	Manure	No	8	1470	2.262	0.307	23.698	1.691	14.011	26.3992
T0_chem_11	stallatico r2 A	Manure	No	7.63	1890	2.542	0.291	23.739	1.715	13.843	31.5391
T0_chem_12	stallatico r3 A	Manure	No	7.6	2920	2.589	0.3	23.567	1.7	13.863	18.4386
T0_chem_13	torba sterile r1 A	Peat	Yes	7.01	456	0.364	0.109	6.935	0.316	21.946	1.50302
T0_chem_14	torba sterile r2 A	Peat	Yes	6.65	484	0.421	0.153	6.918	0.31	22.331	2.13137
T0_chem_15	torba sterile r3 A	Peat	Yes	7.14	479	0.387	0.111	6.765	0.302	22.43	1.24875
T0_chem_16	torba r1 A	Peat	No	7.09	540	0.299	0.148	8.36	0.351	23.803	21.505
T0_chem_17	torba r2 A	Peat	No	6.97	527	0.304	0.149	8.37	0.348	24.051	13.9806
T0_chem_18	torba r3 A	Peat	No	6.75	551	0.298	0.145	8.378	0.353	23.761	25.7146

### Sheet: T0
Sample_name	Soil	Autoclave
T0_1	Manure	No
T0_2	Manure	No
T0_3	Manure	No
T0_4	Manure	Yes
T0_5	Manure	Yes
T0_6	Manure	Yes
T0_7	Peat	No
T0_8	Peat	No
T0_9	Peat	No
T0_10	Peat	Yes
T0_11	Peat	Yes
T0_12	Peat	Yes

### Sheet: T1
Sample_name	Soil	Autoclave	Heat root	pH	Dissolved Organic Carbon (DOC)(mg/g soil)	Adenosite Triphosphate (ATP)(nmol/g soil)	C/N ratio	Electrical Conductivity (EC)(uS/cm)	DN(mg/g soil)	Total Organic Nitrogen (TN, N%)	Total Organic Carbon (TOC, C%)	Ca (ppm)	Cu (ppm)	Fe (ppm)	K (ppm)	Mg (ppm)	Mn (ppm)	Na (ppm)	P (ppm)	S (ppm)	Zn (ppm)	NDVI	NDWI	CVI	GDVI
T1_1	Manure	Yes	No	6.98	0.526	22.88	12.68	194.5	0.074	1.56	19.72	10574.5	197.517	59.6053	29296.2	2780.73	17.3284	89.4024	2306.33	1346.03	22.5447	0.805831	-0.551877	1.30019	0.804803
T1_2	Manure	Yes	No	7.08	0.444	12.91	12.22	167.5	0.06	1.56	19.02	15205.4	177.965	70.6762	17351.9	4139.37	22.9917	85.6002	6480.6	1902.81	24.094	0.765298	-0.484621	1.10588	0.718697
T1_3	Manure	Yes	No	7.09	0.467	11.68	12.28	191.1	0.079	1.61	19.75	15452.7	102.759	84.9796	17546.8	3561.57	29.0776	98.4963	4602.12	2558.52	27.7718	0.773395	-0.601217	2.09572	0.773176
T1_4	Manure	No	No	6.96	0.494	10.06	12.72	207	0.066	1.61	20.41	11947	364.036	65.5537	22484.5	3429.98	23.211	133.565	3534.64	2221.25	35.5221	0.792673	-0.544953	1.34803	0.520062
T1_5	Manure	No	No	7.09	0.481	27.31	12.79	193.7	0.076	1.52	19.45	16899.3	189.566	85.8253	13557.3	4835.07	32.8248	80.2955	4364.91	2316.46	43.8317	0.815322	-0.594489	1.58011	0.596181
T1_6	Manure	No	No	7.01	0.32	42.08	12.85	186.4	0.043	1.61	20.68	16828.1	561.019	205.996	17063.7	4054.12	41.3733	89.9372	3450.21	2723.14	43.0661	0.77829	-0.592446	1.91678	0.749382
T1_7	Manure	No	Yes	7.11	0.465	31.51	12.49	199	0.056	1.69	21.12	15693.8	167.86	61.3995	17609.4	3258.47	25.3932	92.5741	2447.61	1579.29	28.604	0.742857	-0.453364	1.05811	0.464352
T1_8	Manure	No	Yes	7.05	0.496	28.71	12.47	193.9	0.065	1.64	20.43	15498.2	217.224	77.9341	18373.1	3034.26	25.3161	88.2231	2056.8	1983.96	22.073	0.778002	-0.519691	1.27385	0.74022
T1_9	Manure	No	Yes	7.15	0.45	65.4	12.51	204	0.057	1.79	22.37	15898.5	111.722	77.0821	17042.4	3708.38	30.1507	80.3026	3345.83	2467.13	26.7224	0.752875	-0.519454	1.51591	0.646782
T1_10	Manure	Yes	Yes	7.01	0.525	16.05	12.43	202	0.065	1.56	19.35	11628	92.7255	59.7399	27613	3038.81	17.1576	99.1711	2493.11	1534.18	24.1605	0.771601	-0.454173	0.915049	0.466173
T1_11	Manure	Yes	Yes	7.1	0.473	15.76	13.93	192.3	0.065	1.53	21.04	12965.1	124.264	54.9365	16784.9	2958.56	19.1496	86.7045	2255.87	1567.53	23.6085	0.805162	-0.509505	1.03207	0.607697
T1_12	Manure	Yes	Yes	7.08	0.43	13.15	14.05	178.8	0.086	1.43	19.77	13588.6	118.475	53.8332	15801.7	3063.24	16.1328	79.465	1796.03	1428.51	48.8341	0.761672	-0.458805	0.997925	0.711641
T1_13	Sand	Yes	No	7.44	0.03	0.1	6.15	60	0.008	0.03	0.21	19634.2	249.042	76.0303	8077.3	5528.26	41.2168	82.5548	1417.78	1611.51	31.7527
T1_14	Manure	No	No	7.12	0.43	10.05	12.8	170.7	0.056	1.52	19.44	15061.1	228.366	102.71	14552.6	3413.82	40.3433	86.3003	3654.08	3410.87	46.1149	0.826352	-0.615507	1.71989	0.660659
T1_15	Peat	No	No	6.9	0.182	7.01	18.1	76.3	0.013	0.27	4.84	19786	515.271	67.0545	11894.8	3723.54	17.2187	101.334	3635.12	2249.33	27.4504	0.764964	-0.458924	0.971562	0.652148
T1_16	Sand	No	No	7.28	0.022	0.16	3.46	56.3	0.006	0.05	0.15	19897.7	114.551	100.583	7646.1	6677.44	43.6692	76.2099	1556.66	2283.22	20.0494	0.786262	-0.494942	1.05204	0.613393
T1_17	Sand	No	No	7.27	0.046	0.15	4.76	49.1	0.006	0.03	0.15	19118	180.099	94.6387	6433.66	5883.53	37.7219	72.0819	1633.15	2572.76	17.2295	0.767711	-0.529364	1.39389	0.723249
T1_18	Sand	No	No	7.32	0.022	0.19	4.2	58.5	0.006	0.04	0.16	20243.6	260.567	119.64	11186.5	4811.53	65.4245	70.1785	2217.62	2895.47	27.7013	0.774752	-0.536219	1.41974	0.623229
T1_19	Sand	No	Yes	7.15	0.024	0.3	4.88	66.3	0.005	0.05	0.21	16151.8	129.338	74.2569	8054.62	5576.39	31.6404	94.4354	1112.75	1756.3	34.1001	0.778712	-0.513755	1.22492	0.709708
T1_20	Sand	No	Yes	7.25	0.02	0.23	3.11	65.8	0.006	0.04	0.13	14739.9	192.629	116.414	4989.69	4396.38	23.6584	66.4221	942.52	1702.5	17.2928	0.793148	-0.468969	0.897334	0.786467
T1_21	Sand	No	Yes	7.04	0.023	0.41	4.79	65.3	0.006	0.04	0.18	12289.6	149.823	56.7681	6732.42	6398.75	24.0145	82.5277	1236.6	2092.59	14.9988	0.703616	-0.385228	0.888052	0.776181
T1_22	Sand	Yes	Yes	7.3	0.022	0.06	2.42	64.8	0.006	0.06	0.16	19914.9	205.386	58.0305	5813.88	6323.97	71.2702	94.0312	1252.82	2085.13	21.266	0.726482	-0.442518	1.09193	0.821131
T1_23	Sand	Yes	Yes	7.31	0.018	0.19	2.39	65.1	0.006	0.05	0.13	16427	203.198	62.4758	7209.31	5489	57.7446	101.621	1165.78	2022.36	18.7601	0.776802	-0.464347	0.953843	0.589797
T1_24	Sand	Yes	Yes	7.01	0.021	0.23	2.69	65.9	0.006	0.05	0.14	17511.1	123.858	58.2659	7830.72	7125.09	50.0937	83.4355	1425.97	1978.37	16.4521	0.717029	-0.390493	0.874887	0.545888
T1_25	Peat	Yes	No	6.95	0.157	3.34	17.92	83.7	0.015	0.3	5.41	14195	212.105	73.8973	17352.4	3150.19	26.0365	186.211	4485.2	2431.28	20.1433	0.729013	-0.394528	0.846599	0.536732
T1_26	Peat	Yes	No	7.07	0.111	3.49	17.28	71.4	0.009	0.29	4.99	14119.8	245.693	83.485	17753.8	3245.01	38.3738	99.5719	3855.54	2763.38	22.9256	0.751708	-0.454264	1.02556	0.628904
T1_27	Peat	Yes	No	6.92	0.178	5.64	17.8	75.8	0.027	0.25	4.38	17161.5	248.9	83.6264	14548.9	3119.73	35.0089	95.252	3244.22	2825.58	21.927	0.781512	-0.476359	0.985306	0.584048
T1_28	Peat	No	No	7.07	0.168	4.87	17.36	72.5	0.018	0.28	4.92	19655	290.824	73.0188	13665.2	4518.14	25.2368	116.633	5323.54	2838.55	19.828	0.752334	-0.493533	1.24749	0.70821
T1_29	Peat	No	No	6.95	0.195	13.16	17.76	74.1	0.025	0.31	5.58	20019.7	337.363	106.047	16867.9	3388.32	25.3821	79.0109	4450.74	2983.85	24.543	0.768562	-0.465311	0.997139	0.67691
T1_30	Peat	No	No	6.88	0.185	3.62	17.01	85.7	0.019	0.27	4.65	15997.5	79.7904	80.8279	18048.1	3286.62	18.9499	112.885	4665.12	2783.98	22.9226	0.720575	-0.406489	0.922268	0.551302
T1_31	Peat	No	Yes	6.96	0.126	3.94	13.68	67.5	0.017	0.16	2.25	18860.4	102.135	88.1116	11187	4855.76	23.215	75.6125	3575.74	3872.88	35.3996	0.788171	-0.488003	1.00481	0.545644
T1_32	Peat	No	Yes	6.89	0.242	5.8	18.13	111.4	0.045	0.45	8.16	17753.5	146.447	66.3805	13293.9	3416.83	14.783	91.2322	2246.1	2332.73	25.9321	0.759923	-0.465852	1.04372	0.543426
T1_33	Peat	No	Yes	6.94	0.145	3.2	16.73	76	0.015	0.27	4.46	14137.3	441.186	75.3731	17417	2827.46	24.5162	96.5391	3245.71	2788.66	22.5025	0.799391	-0.494508	0.968611	0.49155
T1_34	Peat	Yes	Yes	6.92	0.183	4.53	18.25	80.8	0.021	0.39	7.11	15871.1	66.6208	48.356	16987.1	4108.9	23.4207	90.3584	2902.43	3312.56	20.5251	0.713804	-0.397799	0.919696	0.486608
T1_35	Peat	Yes	Yes	6.86	0.182	2.94	17.75	72.2	0.014	0.33	5.78	18885.3	180.627	74.4468	15872.5	3248.67	37.105	90.7191	2600.44	2675.84	27.4539	0.738998	-0.440229	1.00695	0.857256
T1_36	Peat	Yes	Yes	6.89	0.172	4.08	17.32	76.1	0.02	0.27	4.69	14700.2	79.5234	64.0762	13620.1	2959.58	30.4845	85.3351	1966.25	2143.74	22.9081	0.783237	-0.473895	0.959024	0.51036
