## Supplementary file 3 for "Variations in the root-soil system influence the grapevine holobiont by shaping plant physiology and root microbiome"

### Sheet: Sheet1
	Peat_vs_Manure_ITS_T0			Autoclave vs No AutoclaveITS T0			Sand_vs_Manure_ITS_T1			Peat_vs_Manure_ITS_T1			Peat_vs_Sand_ITS_T1			No Autoclave vs AutoclaveITS T1			Heat root vs No Heat ITS T1
class	Mean	L2FC	padj	Mean	L2FC	padj	Mean	L2FC	padj	Mean	L2FC	padj	Mean	L2FC	padj	Mean	L2FC	padj	Mean	L2FC	padj
Fungi;Ascomycota;Sordariomycetes;Microascales;Halosphaeriaceae;Qarounispora																			568.448	-12.4474	6.1472e-20
Fungi;Glomeromycota;Glomeromycetes;Glomerales;Glomeraceae;Rhizoglomus																			740.987	-12.83	6.1472e-20
Fungi;Basidiomycota;Agaricomycetes;Cantharellales;Oliveoniaceae;Oliveonia																			2271.27	-9.66056	1.65983e-14
Fungi;Ascomycota;Dothideomycetes;Pleosporales;Amniculicolaceae;Amniculicola																			38.6559	-6.82059	0.000435974
Fungi;Ascomycota;Pezizomycetes;Pezizales;Ascobolaceae;Ascobolus																18.0658	23.9459	2.98331e-27
Fungi;Basidiomycota;Agaricomycetes;Sebacinales;Sebacinaceae;Sebacina																8.67076	-22.9787	9.24716e-14
Fungi;Chytridiomycota;Spizellomycetes;Spizellomycetales;Spizellomycetaceae;Brevicalcar																24.6757	-8.16059	5.14923e-08
Fungi;Glomeromycota;Glomeromycetes;Diversisporales;Diversisporaceae;Diversispora																22.0722	7.7103	0.0409661
Fungi;Glomeromycota;Glomeromycetes;Glomerales;Glomeraceae;Dominikia							153.604	26.7479	1.16823e-11				153.604	-34.046	1.14496e-18				355.315	27.8922	6.1472e-20
Fungi;Glomeromycota;Glomeromycetes;Glomerales;Glomeraceae;Septoglomus							25.0947	23.8805	1.56937e-09	25.0947	-11.1632	0.00612089	25.0947	-35.0438	1.33193e-19				25.5024	-24.0773	5.07165e-15
Fungi;Glomeromycota;Glomeromycetes;Glomerales;Glomeraceae;Glomus							61.093	24.4433	7.87015e-10	61.093	21.3319	9.86302e-09				12.5701	-23.5016	2.63742e-14	6.86131	-22.9582	7.90446e-14
Fungi;Ascomycota;Sordariomycetes;Hypocreales;Nectriaceae;Fusarium							659.091	2.44802	0.00181456				659.091	-2.75158	0.000469197				659.091	2.54696	9.94981e-05
Fungi;Ascomycota;Sordariomycetes;Hypocreales;Bionectriaceae;Clonostachys	14706.6	9.94636	6.06268e-12	14706.6	-8.16327	6.15054e-05													428.939	3.58891	0.000380155
Fungi;Ascomycota;Dothideomycetes;Pleosporales;Lophiostomataceae;Lophiostoma							1836.06	5.61307	8.07543e-08	1836.06	2.76997	0.00880892	1836.06	-2.8431	0.0203281				1836.06	3.03389	0.010216
Fungi;Ascomycota;Saccharomycetes;Saccharomycetales;Trichomonascaceae;Trichomonascus	3392.15	15.6502	2.72974e-22							68.8283	9.40524	0.000109697	68.8283	6.67937	0.0203281	68.8283	8.75643	7.39011e-05	13.7681	-6.33751	0.0359151
Fungi;Chytridiomycota;Spizellomycetes;Spizellomycetales;Spizellomycetaceae;Spizellomyces							75.6861	-20.9602	1.25709e-08				75.6861	25.9937	7.99618e-13	81.3925	-26.0653	1.07275e-30
Fungi;Ascomycota;Leotiomycetes;Helotiales;Myxotrichaceae;Oidiodendron	432.988	8.25655	4.36323e-06							18.1108	7.48881	0.00536184	18.1108	7.84242	0.0121517	18.1108	23.9722	2.75702e-28
Fungi;Ascomycota;Sordariomycetes;Sordariales;Neoschizotheciaceae;Cercophora										32.5591	-25.6239	2.62618e-12	32.5591	-22.1903	3.15981e-08	44.1823	-25.2572	3.0874e-24
Fungi;Ascomycota;Eurotiomycetes;Onygenales;Gymnoascaceae;Arachniotus	4327.63	16.0016	2.08059e-23							80.0121	9.62438	0.000105405	80.0121	7.02344	0.0172224	80.0121	8.63934	0.000142621
Fungi;Ascomycota;Sordariomycetes;Hypocreales;Hypocreaceae;Trichoderma	15672.7	12.2644	9.27614e-13							85.8468	8.28047	1.77249e-08	85.8468	5.40644	0.000977383	85.8468	5.37585	0.000749743
Fungi;Mucoromycota;Umbelopsidomycetes;Umbelopsidales;Umbelopsidaceae;Umbelopsis	772.289	13.5148	2.45905e-15							21.1061	7.68686	0.00401993				21.1061	7.65111	0.000772074
Fungi;Ascomycota;Sordariomycetes;Sordariales;Chaetomiaceae;Chaetomium	9063.78	5.77327	1.6778e-06	9063.78	-4.84039	0.00883949	731.488	6.65531	0.0220618	731.488	7.71469	0.00169489				178.127	5.6048	0.0040003
Fungi;Ascomycota;Leotiomycetes;Thelebolales;Pseudeurotiaceae;Geomyces	11338.2	9.81173	2.47005e-16							397.001	7.96756	5.1569e-05	397.001	6.18336	0.00776707	195.333	5.41256	0.0040003
Fungi;Basidiomycota;Agaricomycetes;Agaricales;Psathyrellaceae;Coprinellus	16330.8	-4.50361	0.00835636				10171.9	-8.95815	1.87446e-23	10171.9	-9.46364	5.8214e-30				4193.99	3.28624	0.00550062
Fungi;Ascomycota;Leotiomycetes;Helotiales;Helotiaceae;Scytalidium	3899.97	11.8374	2.30794e-11							14.4379	7.16174	0.00880892	14.4379	7.5154	0.0179226	14.4379	7.10354	0.00550062
Fungi;Ascomycota;Eurotiomycetes;Eurotiales;Thermoascaceae;Paecilomyces	4543.6	16.0718	1.09586e-22							47.1298	8.86904	0.000173199	47.1298	9.22227	0.000552709	47.1298	6.85126	0.00662766
Fungi;Ascomycota;Eurotiomycetes;Chaetothyriales;Herpotrichiellaceae;Phialophora										1401.83	-7.11425	0.0112943	1401.83	-7.45199	0.0213657	1401.83	-6.05335	0.0137295
Fungi;Ascomycota;Sordariomycetes;Microascales;Microascaceae;Scedosporium	11298.3	-4.14833	0.000745904				1576.39	-8.01851	1.139e-05	1576.39	-8.32932	7.46527e-07				493.274	4.05877	0.0324325
Fungi;Ascomycota;Leotiomycetes;Thelebolales;Pseudeurotiaceae;Pseudogymnoascus	2957.73	7.83442	3.79902e-14							88.2696	5.9558	0.0022236	88.2696	5.01304	0.0286608	88.2696	4.15684	0.0389413
Fungi;Ascomycota;Dothideomycetes;Venturiales;Sympoventuriaceae;Scolecobasidium							209.999	7.1065	0.00270239	209.999	4.47867	0.0490676				81.6871	4.07888	0.0409661
Fungi;Ascomycota;Sordariomycetes;Cephalothecales;Cephalothecaceae;Phialemonium	23988.8	18.4723	2.08059e-23							86.9865	7.20503	0.000303541	86.9865	4.78236	0.0457782	86.9865	4.29641	0.0409661
Fungi;Ascomycota;Sordariomycetes;Ophiostomatales;Ophiostomataceae;Hawksworthiomyces	70.9891	10.0699	0.000220762	70.9891	-25.4372	4.31641e-19
Fungi;Ascomycota;Sordariomycetes;Microascales;Microascaceae;Enterocarpus	41.7132	-23.4966	6.58248e-16	41.7132	22.3573	6.56423e-12
Fungi;Ascomycota;Sordariomycetes;Sordariales;Podosporaceae;Podospora	146.15	6.33355	0.0364391	146.15	-11.5725	7.71293e-05
Fungi;Basidiomycota;Agaricomycetes;Agaricales;Entolomataceae;Clitopilus	983.046	5.2981	6.48528e-05	983.046	-5.28071	0.00355691				86.4673	3.93916	0.000448642	86.4673	3.39008	0.0112038
Fungi;Ascomycota;Sordariomycetes;Hypocreales;Ophiocordycipitaceae;Ophiocordyceps	52.7076	9.63942	0.00038654	52.7076	-10.0999	0.00355691
Fungi;Ascomycota;Saccharomycetes;Saccharomycetales;Debaryomycetaceae;Schwanniomyces	41.0523	9.27822	0.000614115	41.0523	-9.73892	0.00461334
Fungi;Basidiomycota;Agaricomycetes;Agaricales;Pleurotaceae;Hohenbuehelia	32.469	-7.84109	0.00566377	32.469	-9.40612	0.00461334
Fungi;Basidiomycota;Agaricomycetes;Agaricales;Psathyrellaceae;Coprinopsis				74.5964	-5.69514	0.0136243	474.333	-28.2394	2.40416e-22	474.333	-11.5449	6.88624e-05	474.333	16.6946	6.12305e-08
Fungi;Ascomycota;Orbiliomycetes;Orbiliales;Orbiliaceae;Arthrobotrys				2228.17	-5.23199	0.0160417				47.8398	-5.05785	0.00880892
Fungi;Ascomycota;Sordariomycetes;Microascales;Microascaceae;Kernia	268.043	-3.697	0.0428766				460.344	-9.12122	9.93583e-09	460.344	-13.3665	1.94055e-18	460.344	-4.24526	0.0376715
Fungi;Ascomycota;Pezizomycetes;Pezizales;Pezizaceae;Chromelosporium	855.933	13.6637	1.26557e-20				653.875	-25.3684	5.19783e-25				653.875	28.2677	4.26341e-31
Fungi;Ascomycota;Sordariomycetes;Hypocreales;Nectriaceae;Paracremonium							15.0691	-23.4743	1.56937e-09	15.0691	-24.5902	5.7933e-12
Fungi;Ascomycota;Sordariomycetes;Hypocreales;Nectriaceae;Dactylonectria							1791.64	3.52213	2.81856e-08				1791.64	-2.26739	0.00118388
Fungi;Ascomycota;Orbiliomycetes;Orbiliales;Orbiliaceae;Orbilia							3.03783	-21.0839	1.23822e-07				3.03783	15.2118	0.000552709
Fungi;Ascomycota;Leotiomycetes;Helotiales;Helotiaceae;Roesleria							6.70078	-17.5525	2.26481e-05				6.70078	22.7591	1.5065e-08
Fungi;Ascomycota;Pezizomycetes;Pezizales;Pseudombrophilaceae;Lasiobolidium							2478.87	-6.46325	0.00510481
Fungi;Ascomycota;Dothideomycetes;Pleosporales;Didymellaceae;Neoascochyta							103.496	6.573	0.0149133
Fungi;Ascomycota;Sordariomycetes;Sordariales;Lasiosphaeriaceae;Zopfiella	314.877	-8.2499	6.81995e-07				1398.55	-6.57987	0.0225803	1398.55	-10.036	2.47267e-05
Fungi;Basidiomycota;Tremellomycetes;Cystofilobasidiales;Cystofilobasidiaceae;Cystofilobasidium							7.25077	6.46527	0.039622
Fungi;Ascomycota;Sordariomycetes;Hypocreales;Cordycipitaceae;Leptobacillium										52.9646	-24.359	2.79266e-16	52.9646	-26.4438	8.50541e-17
Fungi;Ascomycota;Sordariomycetes;Pleurotheciales;Pleurotheciaceae;Sterigmatobotrys										4.31099	21.2778	9.86302e-09	4.31099	24.2878	1.1993e-09
Fungi;Mortierellomycota;Mortierellomycetes;Mortierellales;Mortierellaceae;Mortierella										389.131	-3.74002	0.0022236
Fungi;Ascomycota;Sordariomycetes;Glomerellales;Plectosphaerellaceae;Plectosphaerella										447.802	-3.74446	0.00536184
Fungi;Ascomycota;Sordariomycetes;Hypocreales;Ophiocordycipitaceae;Purpureocillium										8.5233	-7.44288	0.0141803
Fungi;Ascomycota;Leotiomycetes;Helotiales;Hyaloscyphaceae;Meliniomyces	2271.71	15.0717	1.09586e-22							8.38614	6.37676	0.0239268	8.38614	6.73046	0.0390751
Fungi;Basidiomycota;Tremellomycetes;Tremellales;Trimorphomycetaceae;Saitozyma	408.949	12.5972	6.31885e-14							14.8603	5.45333	0.0251796	14.8603	7.53085	0.00620535
Fungi;Ascomycota;Sordariomycetes;Microascales;Microascaceae;Cephalotrichum										10.8495	-5.21804	0.0344416	10.8495	-5.82128	0.0376715
Fungi;Ascomycota;Dothideomycetes;Venturiales;Sympoventuriaceae;Tetracoccosporium										13.6932	3.67605	0.038808
Fungi;Chytridiomycota;Spizellomycetes;Spizellomycetales;Powellomycetaceae;Powellomyces										12.8241	-7.40097	0.0418333	12.8241	-9.85635	0.014727
Fungi;Ascomycota;Eurotiomycetes;Eurotiales;Aspergillaceae;Aspergillus													57.2287	-5.73316	0.0426447
Fungi;Ascomycota;Leotiomycetes;Helotiales;Hyaloscyphaceae;Hyaloscypha	88.8731	24.4895	6.49335e-21
Fungi;Ascomycota;Sordariomycetes;Ophiostomatales;Ophiostomataceae;Sporothrix	845.109	13.6449	1.83509e-17
Fungi;Ascomycota;Leotiomycetes;Helotiales;Hyaloscyphaceae;Hyphodiscus	373.43	12.4661	1.64422e-15
Fungi;Ascomycota;Leotiomycetes;Helotiales;Mollisiaceae;Phialocephala	269.904	11.9974	3.86446e-15
Fungi;Basidiomycota;Tremellomycetes;Trichosporonales;Trichosporonaceae;Apiotrichum	1240.68	14.199	8.50594e-14
Fungi;Ascomycota;Sordariomycetes;Coniochaetales;Coniochaetaceae;Coniochaeta	82.4943	10.2901	2.18908e-12
Fungi;Ascomycota;Leotiomycetes;Thelebolales;Pseudeurotiaceae;Pseudeurotium	241.558	11.8393	2.60779e-10
Fungi;Ascomycota;Sordariomycetes;Hypocreales;Nectriaceae;Mariannaea	365.083	12.4337	1.94753e-09
Fungi;Ascomycota;Sordariomycetes;Sordariales;Naviculisporaceae;Pseudorhypophila	431.665	12.6757	1.40229e-07
Fungi;Ascomycota;Leotiomycetes;Helotiales;Gelatinodiscaceae;Neobulgaria	44.5498	9.39537	1.75693e-06
Fungi;Ascomycota;Sordariomycetes;Hypocreales;Nectriaceae;Pseudocosmospora	29.5853	8.8091	2.77028e-06
Fungi;Ascomycota;Sordariomycetes;Amplistromatales;Amplistromataceae;Amplistroma	32.2965	8.92878	1.12966e-05
Fungi;Basidiomycota;Tremellomycetes;Tremellales;Phaeotremellaceae;Phaeotremella	19.4791	8.1949	7.37665e-05
Fungi;Ascomycota;Eurotiomycetes;Eurotiales;Trichocomaceae;Rasamsonia	39.8885	9.24424	0.000253778
Fungi;Ascomycota;Leotiomycetes;Helotiales;Gelatinodiscaceae;Ascocoryne	11.4477	7.42375	0.000330043
Fungi;Ascomycota;Leotiomycetes;Helotiales;Discinellaceae;Pezoloma	14.8813	7.80809	0.00127571
Fungi;Ascomycota;Eurotiomycetes;Eurotiales;Trichocomaceae;Evansstolkia	13.8398	7.724	0.00300482
Fungi;Basidiomycota;Agaricomycetes;Agaricales;Agaricaceae;Coprinus	12.7686	7.60888	0.00355852
Fungi;Ascomycota;Sordariomycetes;Amplistromatales;Amplistromataceae;Neoacrodontium	16.0923	7.92439	0.00362287
Fungi;Ascomycota;Eurotiomycetes;Eurotiales;Trichocomaceae;Talaromyces	223.34	4.44118	0.00666256
Fungi;Ascomycota;Saccharomycetes;Saccharomycetales;Trichomonascaceae;Sugiyamaella	17.9057	8.08168	0.00958898
